# The protector within: Comparative genomics of APSE phages across aphids reveals rampant recombination and diverse toxin arsenals

**DOI:** 10.1101/2020.03.17.996009

**Authors:** Jeff Rouïl, Emmanuelle Jousselin, Armelle Coeur d’acier, Corinne Cruaud, Alejandro Manzano-Marín

## Abstract

Phages can fundamentally alter the physiology and metabolism of their hosts. While ubiquitous in the bacterial world, they have seldom been described among endosymbiotic bacteria. One notable exception in the APSE phage that is found associated with the gammaproteobacterial *Hamiltonella defensa*, hosted by several insect species. This secondary facultative endosymbiont is not necessary for the survival of its hosts but can infect certain individuals or even whole populations. Its infection in aphids is often associated with protection against parasitoid wasps. This protective phenotype has actually been linked to the infection of the symbiont strain with an APSE, which carries a toxin cassette that varies among so-called ”types”. In the present work, we seek to expand our understanding of the diversity of APSE phages as well as the relations of their *Hamiltonella* hosts. For this, we assembled and annotated the full genomes of 16 APSE phages infecting *Hamiltonella* symbionts across 10 insect species. Molecular and phylogenetic analyses suggest that recombination has occurred repeatedly among lineages. Comparative genomics of the phage genomes revealed two variable regions that are useful for phage typing. Additionally, we find that mobile elements could play a role in the acquisition of new genes in the toxin cassette. Altogether, we provide an unprecedented view of APSE diversity and their genome evolution across aphids. This genomic investigation will provide a valuable resource for the design and interpretation of experiments aiming at understanding the protective phenotype these phages confer to their insect hosts.
