## Supplementary material for "The protector within: Comparative genomics of APSE phages across aphids reveals rampant recombination and diverse toxin arsenals": File S1. Supplementary tables S1-S5

### Sheet: Table_S1
voucher ID/strain	species	latitude	longitude	collection date	Host plant	cox1 accession	host/APSE accession	citation (doi)
2628	Cinara cuneomaculata	44.9033	6.45556	20-Aug-2008	Larix decidua	KF694061.1 (cob)	LR794149.1	This study
2671	Perophyllus testudinaceus	44.0984	7.50645	24-Jun-2009	Acer sp.	NA	LR794150.1	This study
2801	Cinara confinis	43.6086	3.87318	07-May-2010	Abies cephalonica	KF649386.1	LR794147.1	This study
2836	Cinara pinimaritimae	43.7562	-1.32882	08-Jun-2010	Pinus pinaster	KF694103.1 (cob)	LR794146.1	This study
3046	Cinara sp.	45.426	-117.269	23-Jun-2011	Picea sp.	KF649515.1	TBA	This study
3293	Cinara watanabei	37.7662	128.611	14-Aug-2012	Pinus sp.	KP869229.1	LR794148.1	This study
3692	Eriosoma grossulariae	43.8778	3.70301	03-Jun-2016	Ulmus sp.	NA	LR794152.1	This study
3702	Drepanosiphum platanoidis	43.9263	3.66217	23-Jun-2016	Acer sp.	NA	LR794151.1	This study
5AT	Acyrthosiphon pisum	NA	NA	2000	NA	NA	CP001277.1	10.1073/pnas.0900194106
NY26	Acyrthosiphon pisum	NA	NA	NA	NA	NA	CP017605.1	10.1093/gbe/evy036
5D	Acyrthosiphon pisum	NA	NA	NA	NA	NA	CP021663.1	10.1093/gbe/evz252
ZA17	Acyrthosiphon pisum	NA	NA	NA	NA	NA	CP017613.1	10.1093/gbe/evy036
*APSE1	Acyrthosiphon pisum	NA	NA	NA	NA	NA	AF157835.1	10.1006/viro.1999.9902
MI47	Acyrthosiphon pisum	NA	NA	NA	NA	NA	CP022932.1	NA
AS3	Acyrthosiphon pisum	NA	NA	NA	NA	NA	CP017610.1	10.1093/gbe/evy036
MEAM1	Bemisia tabaci	NA	NA	NA	NA	PRJNA352527 (genome)	CP016303.1	10.1186/s12915-016-0321-y
MED-Q1	Bemisia tabaci	NA	NA	Jun-2009	cucumber	DQ473394.1	AJLH02000001.1	10.1186/s12864-015-1379-6
Table S1. Collection data and accession numbers for hosts of novel APSE phages and those extracted from public databases. * was isolated from an unidentified symbiont

### Sheet: Table_S2
species	strain	type	accessions
Acyrthosiphon pisum	LSR1	nuclear	ABLF00000000.2
Acyrthosiphon pisum	5A	mitochondrion	FJ411411.1
Arsenophonus nasoniae	DSM 15247	chromosome + plasmid	AUCC00000000.1
Buchnera aphidicola	APS	chromosome + plasmid	BA000003.2, AP001071.1, AP001070.1
Buchnera aphidicola	Bp	chromosome + plasmid	AE016826.1, AF492591.1
Buchnera aphidicola	BCc	chromosome + plasmid	CP000263.1, AY438025.1, EU660486.1
Buchnera aphidicola	Sg	chromosome + plasmid	AE013218.1, AF041836.1, Z21938.1
Buchnera aphidicola	BCt	chromosome + plasmid	CP001817.1, AY438024.1
Buchnera aphidicola	BTs	plasmid	Y11966.1
Buchnera aphidicola	BTc	plasmid	AJ012333.1
Buchnera aphidicola	BPS	plasmid	AJ404864.1
Cordyceps brongniartii	RCEF 3172	all	AZHA00000000.1
Cordyceps militaris	CM01	all	AEVU00000000.1
Erwinia amylovora	ATCC 49946	chromosome + plasmid	FN666575.1, FN666576.1, FN666577.1
Erwinia pyrifoliae	Ep1/96	chromosome + plasmid	FP236842.1, FP236827.1, FP236828.1, FP928999.1, FP236829.1
Candidatus Erwinia sp.	ErCipseudotaxifoliae	chromosome + plasmid	LT670851.1, LT670852.1
Candidatus Sulcia muelleri	PSPU	chromosome	AP013293.1
Flavobacterium johnsoniae	UW101	chromosome	CP000685.1
Blattabacterium sp.	Bge	chromosome + plasmid	CP001487.1, CP002849.1
Candidatus Fukatsuia symbiotica	FuCiconfinis	all	FQSP00000000.1
Saccharibacter sp.	AM169	all	CBLY000000000.1
Gluconobacter oxydans	621H	chromosome + plasmid	CP000009.1, CP000004.1, CP000005.1, CP000006.1, CP000007.1, CP000008.1
Candidatus Hamiltonella defensa	5AT	chromosome + plasmid	CP001277.1, CP001278.1
Candidatus Schmidhempelia bombi	Bimp	all	AWGA00000000.1
Gilliamella apicola	wkB1	chromosome	CP007445.1
Frischella perrara	PEB0191	chromosome	CP009056.1
Candidatus Regiella insecticola	LSR1	chromosome + plasmid	ACYF00000000.1, CM000957.1
Rickettsia bellii	OSU 85-389	chromosome	CP000849.1
Rickettsia bellii	RML369-C	chromosome	CP000087.1
Rickettsia prowazekii	Madrid E	chromosome	AJ235269.1
Rickettsiella grylli	NA	all	AAQJ00000000.2
Candidatus Rickettsiella isopodorum	NA	all	LUKY00000000.1
Serratia symbiotica	CWBI-2.3	all	CCES00000000.1
Serratia symbiotica	Tucson	all	AENX00000000.1
Serratia symbiotica	SCt-VLC	all	GCA_900002265.1
Serratia symbiotica	Cinara cedri	chromosome	CP002295.1
Serratia symbiotica	STs	chromosome	LN890288.1
Serratia marcescens	Db11	chromosome	HG326223.1
Sodalis glossinidius	morsitans	chromosome + plasmid	AP008232.1, AP008233.1, AP008234.1, AP008235.1
Sodalis praecaptivus	HS1	chromosome + plasmid	CP006569.1, CP006570.1
Candidatus Sodalis pierantonius	SOPE	chromosome	CP006568.1
Spiroplasma citri	R8-A2	chromosome + plasmid	CP013197.1, CP013199.1 , CP013198.1
Wolbachia sp.	wPip	chromosome	AM999887.1
Wolbachia sp.	wCle	chromosome	AP013028.1
Yersinia pestis	CO92	chromosome + plasmid	AL590842.1, AL117189.1, AL117211.1, AL109969.1
Table S2. Accession numbers for proteins used for BLASTX scaffold binning

### Sheet: Table_S3
orthogroup	APSE1	2628	2671	2801	2836	3046	3293	3692	3702	5AT	5D	AS3	MEAM1	MED-Q1	MI47	NY26	ZA17	annotation
APSEcp_001	APACPISM1_01	APCICUMA2628_01	APPETEDU2671_01	APCICONF2801_01	APCIPIMT2836_01	APCIMARA3046_01	APCIWABI3293_01	APERGRSR3692_01AB	APDRPLNI3702_01	APACPISM5AT_01	APACPISM5D_01	APACPISMAS3_01	APBETABIMEA1_01	APBETABIMEQ1_01	APACPISMMI47_01	APACPISMNY26_01	APACPISMZA17_01	Integrase
APSEcp_002	APACPISM1_02	APCICUMA2628_02	APPETEDU2671_02	APCICONF2801_02	APCIPIMT2836_02	APCIMARA3046_02	APCIWABI3293_02	APERGRSR3692_02	APDRPLNI3702_02	APACPISM5AT_02	APACPISM5D_02	APACPISMAS3_02	APBETABIMEA1_02	APBETABIMEQ1_02	APACPISMMI47_02	APACPISMNY26_02	APACPISMZA17_02	Putative DNA-binding domain superfamily protein
APSEcp_003	APACPISM1_03	APCICUMA2628_03	APPETEDU2671_03	APCICONF2801_03	APCIPIMT2836_03	APCIMARA3046_03	APCIWABI3293_03	APERGRSR3692_03	APDRPLNI3702_03	APACPISM5AT_03	APACPISM5D_03	APACPISMAS3_03	APBETABIMEA1_03	APBETABIMEQ1_03	APACPISMMI47_03	APACPISMNY26_03	APACPISMZA17_03	Putative P-loop NTPase
APSEup_001	APACPISM1_04	APCICUMA2628_04	APPETEDU2671_04	APCICONF2801_04	APCIPIMT2836_04	APCIMARA3046_04	APCIWABI3293_04	APERGRSR3692_04	APDRPLNI3702_04	APACPISM5AT_04	APACPISM5D_04p	APACPISMAS3_04	NA	NA	APACPISMMI47_04	APACPISMNY26_04	APACPISMZA17_04p	Putative phage regulatory protein
APSEup_002	NA	NA	NA	NA	NA	NA	NA	NA	NA	NA	NA	NA	APBETABIMEA1_04	APBETABIMEQ1_04	NA	NA	NA	Putative AntA/AntB antirepressor family protein
APSEcp_004	APACPISM1_05	APCICUMA2628_05	APPETEDU2671_05	APCICONF2801_05	APCIPIMT2836_05	APCIMARA3046_05	APCIWABI3293_05	APERGRSR3692_05	APDRPLNI3702_05	APACPISM5AT_05	APACPISM5D_05	APACPISMAS3_05	APBETABIMEA1_05	APBETABIMEQ1_05	APACPISMMI47_05	APACPISMNY26_05	APACPISMZA17_05	BRO family, N-terminal domain-contaning protein
APSEcp_005	NA	NA	APPETEDU2671_08	APCICONF2801_08	NA	APCIMARA3046_08	NA	APERGRSR3692_08	APDRPLNI3702_08	APACPISM5AT_08	APACPISM5D_08	NA	APBETABIMEA1_08	APBETABIMEQ1_08	NA	APACPISMNY26_08	APACPISMZA17_08	KilA-N domain-containing protein
APSEcp_006	NA	NA	APPETEDU2671_09	APCICONF2801_09	NA	APCIMARA3046_09	NA	APERGRSR3692_09	APDRPLNI3702_09	APACPISM5AT_09	APACPISM5D_09	NA	APBETABIMEA1_09	APBETABIMEQ1_09	NA	APACPISMNY26_09	APACPISMZA17_09	Conserved hypothetical protein
APSEcp_007	APACPISM1_08	APCICUMA2628_08	APPETEDU2671_10	APCICONF2801_10	APCIPIMT2836_08	APCIMARA3046_10	APCIWABI3293_08	APERGRSR3692_10	APDRPLNI3702_10	APACPISM5AT_10	APACPISM5D_10	APACPISMAS3_08	APBETABIMEA1_10	APBETABIMEQ1_10	APACPISMMI47_08	APACPISMNY26_10	APACPISMZA17_10	VRR-NUC domain-containing protein
APSEcp_008	APACPISM1_10	APCICUMA2628_10	APPETEDU2671_12	APCICONF2801_12	APCIPIMT2836_10	APCIMARA3046_12	APCIWABI3293_10	APERGRSR3692_12	APDRPLNI3702_12	APACPISM5AT_12	APACPISM5D_12	APACPISMAS3_10	APBETABIMEA1_12	APBETABIMEQ1_12	APACPISMMI47_10	APACPISMNY26_12	APACPISMZA17_12	DNA polymerase
APSEup_003	NA	NA	NA	NA	NA	NA	NA	NA	NA	NA	NA	NA	APBETABIMEA1_14	APBETABIMEQ1_14	NA	NA	NA	ORF6N domain-containing protein
APSEcp_009	APACPISM1_11p	APCICUMA2628_11	APPETEDU2671_13	APCICONF2801_13p	APCIPIMT2836_11	APCIMARA3046_13p	APCIWABI3293_11	APERGRSR3692_13	APDRPLNI3702_13p	APACPISM5AT_13	APACPISM5D_13	APACPISMAS3_11	APBETABIMEA1_13p	APBETABIMEQ1_13p	APACPISMMI47_11p	APACPISMNY26_13	APACPISMZA17_13	Putative transcriptional regulator
APSEcp_010	APACPISM1_12	APCICUMA2628_12	APPETEDU2671_14	APCICONF2801_14	APCIPIMT2836_12	APCIMARA3046_14	APCIWABI3293_12p	APERGRSR3692_14	APDRPLNI3702_14	APACPISM5AT_14	APACPISM5D_14	APACPISMAS3_12	APBETABIMEA1_16	APBETABIMEQ1_16	APACPISMMI47_12	APACPISMNY26_14	APACPISMZA17_14	Conserved hypothetical protein
APSEcp_011	APACPISM1_15	APCICUMA2628_15	APPETEDU2671_17	APCICONF2801_17	APCIPIMT2836_15	APCIMARA3046_17	APCIWABI3293_15	APERGRSR3692_17	APDRPLNI3702_17	APACPISM5AT_17	APACPISM5D_17	APACPISMAS3_15	APBETABIMEA1_19	APBETABIMEQ1_19	APACPISMMI47_15	APACPISMNY26_17	APACPISMZA17_17	DUF2815 family protein
APSEcp_012	APACPISM1_16	APCICUMA2628_16	APPETEDU2671_18	APCICONF2801_18	APCIPIMT2836_16	APCIMARA3046_18	APCIWABI3293_16	APERGRSR3692_18	APDRPLNI3702_18	APACPISM5AT_18	APACPISM5D_18	APACPISMAS3_16	APBETABIMEA1_20	APBETABIMEQ1_20	APACPISMMI47_16	APACPISMNY26_18	APACPISMZA17_18	DUF2800 family protein
APSEcp_013	APACPISM1_17	APCICUMA2628_17	APPETEDU2671_19	APCICONF2801_19	APCIPIMT2836_17	APCIMARA3046_19	APCIWABI3293_17	APERGRSR3692_19	APDRPLNI3702_19	APACPISM5AT_19	APACPISM5D_19	APACPISMAS3_17	APBETABIMEA1_21	APBETABIMEQ1_21	APACPISMMI47_17	APACPISMNY26_19	APACPISMZA17_19	Conserved hypothetical protein
APSEcp_014	APACPISM1_18	APCICUMA2628_18	APPETEDU2671_20	APCICONF2801_20	APCIPIMT2836_18	APCIMARA3046_20	APCIWABI3293_18	APERGRSR3692_20	APDRPLNI3702_20	APACPISM5AT_20	APACPISM5D_20	APACPISMAS3_18	APBETABIMEA1_22	APBETABIMEQ1_22	APACPISMMI47_18	APACPISMNY26_20	APACPISMZA17_20	Peptidase S24-domain containing protein
APSEcp_015	APACPISM1_19	APCICUMA2628_19	APPETEDU2671_21	APCICONF2801_21	APCIPIMT2836_19	APCIMARA3046_21	APCIWABI3293_19	APERGRSR3692_21	APDRPLNI3702_21	APACPISM5AT_21	APACPISM5D_21	APACPISMAS3_19	APBETABIMEA1_23	APBETABIMEQ1_23	APACPISMMI47_19	APACPISMNY26_21	APACPISMZA17_21	Cro/C1-type helix-turn-helix domain-containing protein
APSEcp_016	APACPISM1_20	APCICUMA2628_20	APPETEDU2671_22	APCICONF2801_22	APCIPIMT2836_20	APCIMARA3046_22	APCIWABI3293_20	APERGRSR3692_22	APDRPLNI3702_22	APACPISM5AT_22	APACPISM5D_22	APACPISMAS3_20	APBETABIMEA1_24	APBETABIMEQ1_24	APACPISMMI47_20	APACPISMNY26_22	APACPISMZA17_22	Virulence-associated protein E family protein
APSEcp_017	APACPISM1_21p	APCICUMA2628_21p	NA	APCICONF2801_23p	APCIPIMT2836_21	APCIMARA3046_23p	APCIWABI3293_21p	APERGRSR3692_23p	APDRPLNI3702_23p	APACPISM5AT_23p	APACPISM5D_23p	NA	APBETABIMEA1_25p	APBETABIMEQ1_25p	APACPISMMI47_21p	APACPISMNY26_23p	APACPISMZA17_23p	Conserved hypothetical protein
APSEcp_018	APACPISM1_22	APCICUMA2628_22	APPETEDU2671_23	APCICONF2801_24	APCIPIMT2836_22	APCIMARA3046_24	APCIWABI3293_22	APERGRSR3692_24	APDRPLNI3702_24	APACPISM5AT_24	APACPISM5D_24	APACPISMAS3_21	APBETABIMEA1_26	APBETABIMEQ1_26	APACPISMMI47_22	APACPISMNY26_24	APACPISMZA17_24	Phage antitermination protein Q family protein
APSEtp_001	NA	NA	NA	NA	NA	NA	APCIWABI3293_23	NA	NA	NA	NA	NA	NA	NA	NA	NA	NA	Hypothetical protein; Putative virulence-associated protein
APSEtp_002	NA	NA	APPETEDU2671_24	NA	NA	NA	NA	NA	NA	NA	NA	APACPISMAS3_22	NA	NA	NA	NA	NA	Conserved hypothetical protein
APSEtp_003	NA	NA	APPETEDU2671_25	NA	NA	NA	NA	NA	NA	NA	NA	APACPISMAS3_23	NA	NA	NA	NA	NA	Putative toxin (RHS-repeat)
APSEtp_004	APACPISM1_23	NA	NA	NA	NA	NA	NA	NA	NA	NA	NA	NA	NA	NA	APACPISMMI47_23	NA	NA	Conserved hypothetical protein; Putative Shiga-like subunit B
APSEtp_005	APACPISM1_24	NA	NA	NA	NA	NA	NA	NA	NA	NA	NA	NA	NA	NA	APACPISMMI47_24	NA	NA	Conserved hypothetical protein
APSEtp_006	APACPISM1_25	NA	NA	NA	NA	NA	NA	NA	NA	NA	NA	NA	NA	NA	APACPISMMI47_25	NA	NA	Conserved hypothetical protein; Putative Shiga-like subunit A
APSEtp_007	APACPISM1_26	NA	NA	NA	NA	NA	NA	NA	NA	NA	NA	NA	NA	NA	APACPISMMI47_26	NA	NA	Conserved hypothetical protein
APSEtp_008	NA	NA	NA	NA	NA	NA	NA	APERGRSR3692_25	NA	APACPISM5AT_25p	APACPISM5D_25	NA	NA	NA	NA	APACPISMNY26_25p	APACPISMZA17_25	Conserved hypothetical protein; Putative toxin
APSEtp_008	NA	NA	NA	NA	NA	NA	NA	APERGRSR3692_26	NA	APACPISM5AT_26	APACPISM5D_26	NA	NA	NA	NA	APACPISMNY26_26	APACPISMZA17_26	Conserved hypothetical protein; Putative toxin
APSEtp_010	NA	NA	NA	NA	NA	NA	NA	NA	NA	APACPISM5AT_27	APACPISM5D_27	NA	NA	NA	NA	APACPISMNY26_27	APACPISMZA17_27	Conserved hypothetical protein
APSEtp_011	NA	NA	NA	NA	NA	NA	NA	APERGRSR3692_28	NA	NA	NA	NA	NA	NA	NA	NA	NA	Hypothetical protein
APSEtp_012	NA	APCICUMA2628_23	NA	APCICONF2801_25	APCIPIMT2836_23	APCIMARA3046_25	NA	APERGRSR3692_30	APDRPLNI3702_25	APACPISM5AT_28	APACPISM5D_28	NA	APBETABIMEA1_27	APBETABIMEQ1_27	NA	APACPISMNY26_28	APACPISMZA17_28	Putative cytolethal distending toxin nuclease subunit CdtB
APSEtp_013	NA	NA	NA	NA	NA	APCIMARA3046_26	NA	NA	NA	APACPISM5AT_29	APACPISM5D_29	NA	NA	NA	NA	APACPISMNY26_29	APACPISMZA17_29	Conserved hypothetical protein
APSEtp_014	NA	APCICUMA2628_24	NA	APCICONF2801_26	APCIPIMT2836_24	NA	NA	NA	APDRPLNI3702_26	NA	NA	NA	APBETABIMEA1_28	APBETABIMEQ1_28	NA	NA	NA	Conserved hypothetical protein; Putative toxin
APSElp_001	APACPISM1_27	APCICUMA2628_26	NA	APCICONF2801_28	APCIPIMT2836_26	APCIMARA3046_28	NA	APERGRSR3692_31	APDRPLNI3702_28	APACPISM5AT_30	APACPISM5D_30	NA	APBETABIMEA1_30	APBETABIMEQ1_30	APACPISMMI47_27	APACPISMNY26_30	APACPISMZA17_30	Putative phage holin, lambda family
APSElp_002	NA	APCICUMA2628_25	APPETEDU2671_26	APCICONF2801_27	APCIPIMT2836_25	APCIMARA3046_27	APCIWABI3293_24	APERGRSR3692_32	APDRPLNI3702_27	APACPISM5AT_31	APACPISM5D_31	APACPISMAS3_24	APBETABIMEA1_29	APBETABIMEQ1_29	NA	APACPISMNY26_31	APACPISMZA17_31	Bacteriophage holin HP1 family protein
APSElp_003	APACPISM1_28	APCICUMA2628_27	APPETEDU2671_27	APCICONF2801_29	APCIPIMT2836_27	APCIMARA3046_29	APCIWABI3293_25	APERGRSR3692_33	APDRPLNI3702_29	APACPISM5AT_32	APACPISM5D_32	APACPISMAS3_25	APBETABIMEA1_31	APBETABIMEQ1_31	APACPISMMI47_28	APACPISMNY26_32	APACPISMZA17_32	Lysozyme
APSEcp_019	APACPISM1_29	APCICUMA2628_28	APPETEDU2671_28	APCICONF2801_30	APCIPIMT2836_28	APCIMARA3046_30	APCIWABI3293_26	APERGRSR3692_34	APDRPLNI3702_30	APACPISM5AT_33	APACPISM5D_33	APACPISMAS3_26	APBETABIMEA1_32	APBETABIMEQ1_32	APACPISMMI47_29	APACPISMNY26_33	APACPISMZA17_33	Conserved hypothetical protein
APSEcp_020	APACPISM1_30	APCICUMA2628_29	APPETEDU2671_29	APCICONF2801_31	APCIPIMT2836_29	APCIMARA3046_31	APCIWABI3293_27	APERGRSR3692_35	APDRPLNI3702_31	APACPISM5AT_34	APACPISM5D_34	APACPISMAS3_27	APBETABIMEA1_33	APBETABIMEQ1_33	APACPISMMI47_30	APACPISMNY26_34	APACPISMZA17_34	Terminase, small subunit
APSEcp_021	APACPISM1_31	APCICUMA2628_30	APPETEDU2671_30	APCICONF2801_32	APCIPIMT2836_30	APCIMARA3046_32	APCIWABI3293_28	APERGRSR3692_36	APDRPLNI3702_32	APACPISM5AT_35	APACPISM5D_35	APACPISMAS3_28	APBETABIMEA1_34	APBETABIMEQ1_34	APACPISMMI47_31	APACPISMNY26_35	APACPISMZA17_35	Terminase, large subunit
APSEcp_022	APACPISM1_32	APCICUMA2628_31	APPETEDU2671_31	APCICONF2801_33	APCIPIMT2836_31	APCIMARA3046_33	APCIWABI3293_29	APERGRSR3692_37	APDRPLNI3702_33	APACPISM5AT_36	APACPISM5D_36	APACPISMAS3_29	APBETABIMEA1_35	APBETABIMEQ1_35	APACPISMMI47_32	APACPISMNY26_36	APACPISMZA17_36	Portal protein
APSEcp_023	APACPISM1_33	APCICUMA2628_32	APPETEDU2671_32	APCICONF2801_34	APCIPIMT2836_32	APCIMARA3046_34	APCIWABI3293_30	APERGRSR3692_38	APDRPLNI3702_34	APACPISM5AT_37	APACPISM5D_37	APACPISMAS3_30	APBETABIMEA1_36	APBETABIMEQ1_36	APACPISMMI47_33	APACPISMNY26_37	APACPISMZA17_37	Putative scaffolding protein
APSEcp_024	APACPISM1_34	APCICUMA2628_33	APPETEDU2671_33	APCICONF2801_35	APCIPIMT2836_33	APCIMARA3046_35	APCIWABI3293_31	APERGRSR3692_39	APDRPLNI3702_35	APACPISM5AT_38	APACPISM5D_38	APACPISMAS3_31	APBETABIMEA1_37	APBETABIMEQ1_37	APACPISMMI47_34	APACPISMNY26_38	APACPISMZA17_38	Coat protein
APSEcp_025	APACPISM1_35	APCICUMA2628_34	APPETEDU2671_34	APCICONF2801_36	APCIPIMT2836_34	APCIMARA3046_36	APCIWABI3293_32	APERGRSR3692_40	APDRPLNI3702_36	APACPISM5AT_39	APACPISM5D_39	APACPISMAS3_32	APBETABIMEA1_38	APBETABIMEQ1_38	APACPISMMI47_35	APACPISMNY26_39	APACPISMZA17_39	Putative conserved hypothetical protein
APSEcp_026	APACPISM1_36	APCICUMA2628_35	APPETEDU2671_35	APCICONF2801_37	APCIPIMT2836_35	APCIMARA3046_37	APCIWABI3293_33	APERGRSR3692_41	APDRPLNI3702_37	APACPISM5AT_40	APACPISM5D_40	APACPISMAS3_33	APBETABIMEA1_39	APBETABIMEQ1_39	APACPISMMI47_36	APACPISMNY26_40	APACPISMZA17_40	Tail accessory factor
APSEcp_027	APACPISM1_37	APCICUMA2628_36	APPETEDU2671_36	APCICONF2801_38	APCIPIMT2836_36	APCIMARA3046_38	APCIWABI3293_34	APERGRSR3692_42	APDRPLNI3702_38	APACPISM5AT_41	APACPISM5D_41	APACPISMAS3_34	APBETABIMEA1_40	APBETABIMEQ1_40	APACPISMMI47_37	APACPISMNY26_41	APACPISMZA17_41	Putative stabilization protein
APSEcp_028	APACPISM1_38	APCICUMA2628_37	APPETEDU2671_37	APCICONF2801_39	APCIPIMT2836_37	APCIMARA3046_39	APCIWABI3293_35	APERGRSR3692_43	APDRPLNI3702_39	APACPISM5AT_42	APACPISM5D_42	APACPISMAS3_35	APBETABIMEA1_41	APBETABIMEQ1_41	APACPISMMI47_38	APACPISMNY26_42	APACPISMZA17_42	Putative tail needle protein
APSEcp_029	APACPISM1_39	APCICUMA2628_38	APPETEDU2671_38	APCICONF2801_40	APCIPIMT2836_38	APCIMARA3046_40	APCIWABI3293_36	APERGRSR3692_44	APDRPLNI3702_40	APACPISM5AT_43	APACPISM5D_43	APACPISMAS3_36	APBETABIMEA1_42	APBETABIMEQ1_42	APACPISMMI47_39	APACPISMNY26_43	APACPISMZA17_43	DUF2824 family protein
APSEcp_030	APACPISM1_40	APCICUMA2628_39	APPETEDU2671_39	APCICONF2801_41	APCIPIMT2836_39	APCIMARA3046_41	APCIWABI3293_37	APERGRSR3692_45	APDRPLNI3702_41	APACPISM5AT_44	APACPISM5D_44	APACPISMAS3_37	APBETABIMEA1_43	APBETABIMEQ1_43	APACPISMMI47_40	APACPISMNY26_44	APACPISMZA17_44	Putative DNA transfer protein precursor
APSEcp_031	APACPISM1_41	APCICUMA2628_40	APPETEDU2671_40	APCICONF2801_42	APCIPIMT2836_40	APCIMARA3046_42	APCIWABI3293_38	APERGRSR3692_46	APDRPLNI3702_42	APACPISM5AT_45	APACPISM5D_45	APACPISMAS3_38	APBETABIMEA1_44	APBETABIMEQ1_44	APACPISMMI47_41	APACPISMNY26_45	APACPISMZA17_45	Putative DNA/protein translocase
APSEcp_032	APACPISM1_42	APCICUMA2628_41	APPETEDU2671_41	APCICONF2801_43	APCIPIMT2836_41	APCIMARA3046_43	APCIWABI3293_39	APERGRSR3692_47	APDRPLNI3702_43	APACPISM5AT_46	APACPISM5D_46	APACPISMAS3_39	APBETABIMEA1_45	APBETABIMEQ1_45	APACPISMMI47_42	APACPISMNY26_46	APACPISMZA17_46	Putative DNA transfer protein
APSEcp_033	APACPISM1_43	APCICUMA2628_42	APPETEDU2671_42	APCICONF2801_44	APCIPIMT2836_42	APCIMARA3046_44	APCIWABI3293_40	APERGRSR3692_48	APDRPLNI3702_44	APACPISM5AT_47	APACPISM5D_47	APACPISMAS3_40	APBETABIMEA1_46	APBETABIMEQ1_46	APACPISMMI47_43	APACPISMNY26_47	APACPISMZA17_47	Tail spike protein
APSEcp_034	APACPISM1_44	APCICUMA2628_43	APPETEDU2671_43	APCICONF2801_45	APCIPIMT2836_43	APCIMARA3046_45	APCIWABI3293_41	APERGRSR3692_49	APDRPLNI3702_45	APACPISM5AT_48	APACPISM5D_48	APACPISMAS3_41	APBETABIMEA1_47	APBETABIMEQ1_47	APACPISMMI47_44	APACPISMNY26_48	APACPISMZA17_48	Tail fiber assembly protein
Table S3. Orthogroups of APSE genome proteins. Pseudogenes are marked by a “p” immediately following the locus tag. cp=Conserved protein, up=unconserved protein, tp=toxin protein, lp=lyzozyme protein.

### Sheet: Table_S4
orthogroup	Phi_normal	Phi_permutation_N1000	NSS_permutation_N1000	Max_Chi_squarepermutation_N1000	model
APSEcp_002	NA	1.00e+00	5.36e-01	1.00e+00	VT+I
APSEcp_008	5.90e-01	6.61e-01	0.00e+00	0.00e+00	WAG+I+G4
APSEcp_011	NA	6.22e-01	6.10e-02	0.00e+00	DAYHOFF+I
APSEcp_012	4.58e-01	4.92e-01	0.00e+00	0.00e+00	WAG+I+G4
APSEcp_013	8.31e-01	8.67e-01	2.55e-01	7.55e-01	VT+G4
APSEcp_014	7.90e-02	1.71e-01	5.19e-01	6.00e-03	CpRev+I+G4
APSEcp_016	5.84e-02	7.10e-02	0.00e+00	1.13e-01	WAG+I+G4
APSEvp_002	NA	0.362	0.383	0.646	CpRev+G4
APSEcp_021	3.70e-01	4.02e-01	3.00e-02	4.90e-02	WAG+I+G4
APSEcp_022	1.00e+00	1.00e+00	1.00e+00	4.69e-01	RtRev
APSEcp_023	6.42e-02	1.78e-01	5.10e-02	8.00e-02	WAG+I+G4
APSEcp_025	NA	2.99e-01	6.20e-01	8.83e-01	WAG+I
APSEcp_026	6.05e-02	7.50e-02	1.00e-03	6.00e-03	WAG+I+G4
APSEcp_027	NA	5.10e-01	5.00e-02	4.60e-02	WAG+G4
APSEcp_028	NA	1.00e+00	1.76e-01	1.05e-01	CpRev+I+G4
APSEcp_029	7.28e-01	1.00e+00	2.77e-01	9.28e-01	CpRev+I+G4
APSEcp_030	1.15e-01	3.29e-01	2.81e-01	4.33e-01	VT+I+G4
APSEcp_031	8.83e-02	1.34e-01	7.85e-01	9.23e-01	WAG+I+G4
Table S4. Phipack recombination test results and amino acid substitution model used for each gene in the partition dataset.

### Sheet: Table_S5
AAA	AAG	APSE tRNA	strain	APSE type
55.5	11.4	CUU/UUU	MEAM1	NA
53.8	16.5	CUU	MEAM1 APSE	7
57.3	12.5	CUU/UUU(pseudogene)	5AT	NA
53.2	16.2	UUU	5AT APSE	2
57.4	12.7	CUU/UUU	NY26	NA
53.4	16.1	UUU	NY26 APSE	2
57.2	12.6	CUU/UUU	5D	NA
53.8	15.9	pseudogene	5D APSE	2
56.1	12.3	CUU/UUU	ZA17	NA
53.7	15.8	pseudogene	ZA17 APSE	2
57.2	12.8	CUU/UUU	MI47	NA
52.8	17.1	UUU	MI47 APSE	1
56.3	12.5	CUU/UUU	AS3	NA
51.2	16.0	UUU	AS3 APSE	3
Table S5. Codon usage (per thousand) calculated by the cousin web server for the two lysine codons for both APSE and Hamiltonella hosts.
